# The ABCF proteins in *Escherichia coli* individually alleviate nascent peptide-induced noncanonical translations

**DOI:** 10.1101/2023.10.04.560807

**Authors:** Yuhei Chadani, Eri Uemura, Kohei Yamazaki, Miku Kurihara, Hideki Taguchi

## Abstract

Organisms possess a wide variety of proteins with a diverse repertoire of amino acid sequences, and their synthesis relies on the ribosome. Empirical observations have led to the misconception that ribosomes are robust protein factories, but in reality, they have several weaknesses. For instance, ribosomes stall during the translation of the proline-rich sequences, but the translation elongation factor EF-P assists in synthesizing proteins containing the poly-proline sequences. Thus, living organisms have evolved to expand the translation capability of ribosomes through the acquisition of translation elongation factors, enabling the synthesis of diverse proteins.

In this study, we have revealed that *Escherichia coli* ATP-Binding Cassette family-F (ABCF) proteins, YheS, YbiT, EttA and Uup, individually cope with various noncanonical translations induced by nascent peptide sequences within the exit tunnel of the ribosome. The correspondence between noncanonical translations and ABCFs was YheS for the translational arrest by nascent SecM, YbiT for poly-basic sequence-dependent ribosome stalling and poly-acidic sequence-dependent intrinsic ribosome destabilization (IRD), EttA for IRD at the early stage of elongation, and Uup for poly-proline-dependent stalling. Our results suggest that the ATP hydrolysis-coupled structural rearrangement and interdomain linker sequence between the two nucleotide-binding domains play crucial roles in alleviating the noncanonical translations. Our study highlights a new aspect of ABCF proteins to reduce the potential risks that are encoded within the nascent peptide sequences.

**Significance statement:** Proteins, that constitute living organisms, exhibit a diverse range of amino acid sequences. However, it has become evident that ribosomes have difficulties in synthesizing certain amino acid sequences, including the poly-basic, poly-acidic, and poly-proline sequences. The mechanisms underlying the expression of proteins with such challenging sequences remain largely elusive. In this study, we have unveiled that translation factor ABCF proteins in *Escherichia coli* promote various kinds of problematic amino acid sequences that inhibit efficient translation. Through the actions of translation elongation factors including the ABCF proteins, the translation system acquires robustness in synthesizing a vast repertoire of amino acid sequences.
