## Supplementary Table S1-S4 for "The ABCF proteins in *Escherichia coli* individually alleviate nascent peptide-induced noncanonical translations"

### Sheet: strains
Table S1. Strains used.
strain	genotype	source
Escherichia coli
BW25113	∆(araD-araB)567, ∆lacZ4787(::rrnB-3), λ-, rph-1, ∆(rhaD-rhaB)568, hsdR514	Laboratory stock
ECY0805	BW25113 ∆ettA::FRT-Km-FRT	This study
ECY0806	BW25113 ∆uup::FRT-Km-FRT	This study
ECY0807	BW25113 ∆yheS::FRT-Km-FRT	This study
ECY0808	BW25113 ∆ybiT::FRT-Km-FRT	This study
ECY0809	BW25113 ∆ettA::FRT	This study
ECY0810	BW25113 ∆uup::FRT	This study
ECY0811	BW25113 ∆yheS::FRT	This study
ECY0812	BW25113 ∆ybiT::FRT	This study
ECY0816	BW25113 ∆uup::FRT ∆ybiT::FRT-Km-FRT	This study
ECY0823	BW25113 ∆uup::FRT ∆ybiT::FRT	This study
ECY0825	BW25113 ∆ettA::FRT-Km-FRT ∆uup::FRT ∆ybiT::FRT	This study
ECY0835	BW25113 ∆ettA::FRT ∆uup::FRT ∆ybiT::FRT	This study
ECY0839	BW25113 ∆ettA::FRT ∆uup::FRT ∆yheS::FRT-Km-FRT ∆ybiT::FRT	This study
ECY0842	BW25113 ∆ettA::FRT ∆uup::FRT ∆yheS::FRT ∆ybiT::FRT	This study
ECY0846	BW25113 ∆ettA::FRT ∆tolC::FRT-Km-FRT	This study
ECY0847	BW25113 ∆uup::FRT ∆tolC::FRT-Km-FRT	This study
ECY0848	BW25113 ∆yheS::FRT ∆tolC::FRT-Km-FRT	This study
ECY0849	BW25113 ∆ybiT::FRT ∆tolC::FRT-Km-FRT	This study
ECY0850	BW25113 ∆ettA::FRT ∆uup::FRT ∆yheS::FRT ∆ybiT::FRT ∆tolC::FRT-Km-FRT	This study
JW0804	∆ybiT::FRT-Km-FRT	Baba et al., 2005
JW0932	∆uup::FRT-Km-FRT	Baba et al., 2005
JW3315	∆yheS::FRT-Km-FRT	Baba et al., 2005
JW4354	∆ettA::FRT-Km-FRT	Baba et al., 2005
Saccharomyces cerevisiae
BY4741	MATa his3Δ1 leu2Δ0 met15Δ0 ura3Δ0	Laboratory stock

### Sheet: plasmids
Table S2. Plasmids used.
plasmid name	feature	source	Construction_Quick change PCR / Gibson assembly			Construction_Gibson assembly_fragment_2
			primer 1	primer 2	template DNA-1	primer 1	primer 2	template DNA
pBAD30	AmpR, p15A ori, PBAD expression system	Guzman et al., 1995
pCA24N	CmR, ColE1 ori, lacO - PT5 expression system	Kitagawa et al., 2005
pCP20		Datsenko & Wanner, 2000
pBAD30-5' UTR-lacZ	AmpR, p15A ori, PBAD -5' UTR (from pCA24N) -lacZ	Laboratory stock
pYES2	Yeast expression vector, GAL1p, URA3, 2µ ori	Thermo Fisher
pCA24N-secM	pCA24N carrying secM	Kitagawa et al., 2005
pCA24N-tnaC	pCA24N carrying tnaC	This study	AY0003	AY0004	E. coli genome	PT0123	PM0066	pCA24N
pCY735	pCA24N carrying His6-maa-lacZα	Chadani et al., 2017
pCY831	pCA24N carrying His6-maa-10P-lacZα	Chadani et al., 2017
pCY940	pCA24N carrying His6-maa-20R-lacZα	This study	PM0189	PM0190
pCY976	pCA24N carrying His6-maa-20K-lacZα	This study	PM0217	PM0218	pCY735
pCY1002	pCA24N carrying His6-sfGFP-10E-lacZα	Chadani et al., 2017
pCY1061	pCA24N carrying His6-sfGFP-secM-lacZα	Chadani et al., 2017
pCY1062	pCA24N carrying His6-sfGFP-10P-lacZα	This study	PM0292	PM0065	pCY831	PM0260	PM0262	pCY1002
pCY1537	pCA24N carrying His6-sfGFP-20D-lacZα	Ito et al., 2022
pCY1540	pCA24N carrying His6-sfGFP-20K-lacZα	This study	PM0292	PM0065	pCY976	PM0260	PM0262	pCY1002
pCY1541	pCA24N carrying His6-sfGFP-20R-lacZα	This study	PM0292	PM0065	pCY940
pCY1555	pBAD30 carrying mgtL-mgtA'-lacZ	Chadani et al., 2017
pCY1575	pUC119-HCV IRES-YOR054C	This study	PY0058	PY0059	yeast genome	PM0480	PM0483	pUC119-T7-HA-Rluc
pCY2000	pCA24N carrying His6-sfGFP-20E-lacZα	Ito et al., 2022
pCY2168	pYES2 carrying CrPV IRES-HA-YOR054C	This study	PM0546	PM0547	pCY1575	PM0548	PM0505	pYI0237
pCY2524	pBAD30 carrying sfGFP-secM(E134-R168)-lacZ	This study	PM0599	PT0795	pCY1061	PT0143	PT1704	pCY1555
pCY3151	pCA24N carrying speFL	This study	PT1517	PT1518	E. coli genome	PT0123	PM0009	pCA24N
pCY3268	pBAD30 carrying sfGFP_10aa-3D-lacZ	This study	PM0791	PT1431	pSN014
pCY3276	pBAD30 carrying sfGFP_30aa-9D-lacZ	This study	PM0799	PT1431	pSN014
pCY3540	pBAD30 carrying folA_5aa - 3D - lacZ	This study	PM0878	PT0233	pBAD30-5' UTR-lacZ
pCY3542	pBAD30 carrying folA_5aa - 3E - lacZ	This study	PM0880	PT0233	pBAD30-5' UTR-lacZ
pCY3840	pBAD30 carrying ettA-His6	This study	PT2200	PT2201	E. coli genome	PT0123	PM0922	pBAD30-5' UTR-lacZ
pCY3841	pBAD30 carrying uup-His6	This study	PT2202	PT2203	E. coli genome	PT0123	PM0922	pBAD30-5' UTR-lacZ
pCY3843	pBAD30 carrying ybiT-His6	This study	PT2206	PT2207	E. coli genome	PT0123	PM0922	pBAD30-5' UTR-lacZ
pCY3853	pCA24N carrying ettA	This study	PT2200	PT2221	E. coli genome	PT0123	PM0066	pCA24N
pCY3854	pCA24N carrying uup	This study	PT2202	PT2222	E. coli genome	PT0123	PM0066	pCA24N
pCY3856	pCA24N carrying ybiT	This study	PT2206	PT2224	E. coli genome	PT0123	PM0066	pCA24N
pCY3857	pBAD30 carrying His6-yheS	This study	PT2225	PT2226	E. coli genome	PM1023	PM0066	pBAD30-5' UTR-lacZ
pCY3868	derivative of pCY3853 carrying ettA (interdomain linker : uup)	This study	PT2247	PT2248	pCY3853	PT2249	PT2250	pCY3854
pCY3869	derivative of pCY3853 carrying ettA (interdomain linker : yheS)	This study	PT2247	PT2248	pCY3853	PT2251	PT2252	pCY3893
pCY3870	derivative of pCY3853 carrying ettA (interdomain linker : ybiT)	This study	PT2247	PT2248	pCY3853	PT2253	PT2254	pCY3856
pCY3871	derivative of pCY3854 carrying uup (interdomain linker : ettA)	This study	PT2255	PT2256	pCY3854	PT2257	PT2258	pCY3853
pCY3872	derivative of pCY3854 carrying uup (interdomain linker : yheS)	This study	PT2255	PT2256	pCY3854	PT2259	PT2260	pCY3893
pCY3873	derivative of pCY3854 carrying uup (interdomain linker : ybiT)	This study	PT2255	PT2256	pCY3854	PT2261	PT2262	pCY3856
pCY3877	derivative of pCY3856 carrying ybiT (interdomain linker : ettA)	This study	PT2271	PT2272	pCY3856	PT2273	PT2274	pCY3853
pCY3878	derivative of pCY3856 carrying ybiT (interdomain linker : uup)	This study	PT2271	PT2272	pCY3856	PT2275	PT2276	pCY3854
pCY3879	derivative of pCY3856 carrying ybiT (interdomain linker : yheS)	This study	PT2271	PT2272	pCY3856	PT2277	PT2278	pCY3893
pCY3885	pBAD30 carrying ettA(∆Y244-V276)-His6	This study	PT2279	PT2280	pCY3840
pCY3886	pBAD30 carrying uup(∆Y238-Q272)-His6	This study	PT2281	PT2282	pCY3841
pCY3887	pBAD30 carrying His6-yheS(∆Y231-F266)	This study	PT2283	PT2284	pCY3857
pCY3888	pBAD30 carrying ybiT(∆Y237-F272)-His6	This study	PT2285	PT2286	pCY3843
pCY3893	pCA24N carrying His6-yheS	This study	PT2225	PT2226	E. coli genome	PM1023	PM0066	pCA24N
pCY3894	derivative of pCY3893 carrying His6-yheS (∆Y231-F266)	This study	PT2283	PT2284	pCY3893
pCY3895	derivative of pCY3893 carrying His6-yheS (interdomain linker : ettA)	This study	PT2263	PT2264	pCY3893	PT2265	PT2266	pCY3853
pCY3896	derivative of pCY3893 carrying His6-yheS (interdomain linker : uup)	This study	PT2263	PT2264	pCY3893	PT2267	PT2268	pCY3854
pCY3897	derivative of pCY3893 carrying His6-yheS (interdomain linker : ybiT)	This study	PT2263	PT2264	pCY3893	PT2269	PT2270	pCY3856
pCY3902	derivative of pCY3893 carrying His6-yheS (∆N518-N637)	This study	PT2298	PM0066	pCY3893
pCY3916	derivative of pCY3893 carrying His6-yheS (E171Q)	This study	PT2241	PT2242	pCY3893
pCY3917	derivative of pCY3893 carrying His6-yheS (E456Q)	This study	PT2244	PT2288	pCY3893
pCY3918	derivative of pCY3893 carrying His6-yheS (E171Q, E456Q)	This study	PT2244	PT2288	pCY3916
pKY0001	derivative of pCY3893 carrying His6-yheS (R267A)	This study	KY0001	KY0002	pCY3893
pKY0002	derivative of pCY3893 carrying His6-yheS (A268S)	This study	KY0003	KY0004	pCY3893
pKY0003	derivative of pCY3893 carrying His6-yheS (K269A)	This study	KY0005	KY0006	pCY3893
pKY0004	derivative of pCY3893 carrying His6-yheS (A270S)	This study	KY0007	KY0008	pCY3893
pKY0005	derivative of pCY3893 carrying His6-yheS (T271A)	This study	KY0009	KY0010	pCY3893
pKY0006	derivative of pCY3893 carrying His6-yheS (K272A)	This study	KY0011	KY0012	pCY3893
pKY0007	derivative of pCY3893 carrying His6-yheS (A273S)	This study	KY0013	KY0014	pCY3893
pKY0008	derivative of pCY3893 carrying His6-yheS (K274A)	This study	KY0015	KY0016	pCY3893
pKY0009	derivative of pCY3893 carrying His6-yheS (Q275A)	This study	KY0017	KY0018	pCY3893
pKY0010	derivative of pCY3893 carrying His6-yheS (A276S)	This study	KY0019	KY0020	pCY3893
pKY0011	derivative of pCY3893 carrying His6-yheS (Q277A)	This study	KY0021	KY0022	pCY3893
pKY0012	derivative of pCY3893 carrying His6-yheS (S278A)	This study	KY0023	KY0024	pCY3893
pKY0013	derivative of pCY3893 carrying His6-yheS (R279A)	This study	KY0025	KY0026	pCY3893
pKY0014	derivative of pCY3893 carrying His6-yheS (I280A)	This study	KY0027	KY0028	pCY3893
pKY0015	derivative of pCY3893 carrying His6-yheS (K281A)	This study	KY0029	KY0030	pCY3893
pKY0016	derivative of pCY3893 carrying His6-yheS (M282A)	This study	KY0031	KY0032	pCY3893
pKY0017	derivative of pCY3893 carrying His6-yheS (L283A)	This study	KY0033	KY0034	pCY3893
pKY0018	derivative of pCY3893 carrying His6-yheS (E284A)	This study	KY0035	KY0036	pCY3893
pKY0019	derivative of pCY3893 carrying His6-yheS (R285A)	This study	KY0037	KY0038	pCY3893
pKY0020	derivative of pCY3893 carrying His6-yheS (M286A)	This study	KY0039	KY0040	pCY3893
pKY0021	derivative of pCY3893 carrying His6-yheS (E287A)	This study	KY0041	KY0042	pCY3893
pKY0022	derivative of pCY3893 carrying His6-yheS (L288A)	This study	KY0061	KY0044	pCY3893
pKY0023	derivative of pCY3893 carrying His6-yheS (I289A)	This study	KY0045	KY0046	pCY3893
pKY0024	derivative of pCY3893 carrying His6-yheS (A290S)	This study	KY0047	KY0048	pCY3893
pKY0025	derivative of pCY3893 carrying His6-yheS (P291A)	This study	KY0049	KY0050	pCY3893
pKY0026	derivative of pCY3893 carrying His6-yheS (A292S)	This study	KY0051	KY0052	pCY3893
pKY0027	derivative of pCY3893 carrying His6-yheS (H293A)	This study	KY0053	KY0054	pCY3893
pKY0028	derivative of pCY3893 carrying His6-yheS (V294A)	This study	KY0055	KY0056	pCY3893
pKY0029	derivative of pCY3893 carrying His6-yheS (D295A)	This study	KY0057	KY0058	pCY3893
pKY0030	derivative of pCY3893 carrying His6-yheS (N296A)	This study	KY0062	KY0060	pCY3893
pSN014	pBAD30 carrying sfGFP(30aa)-mgtL-lacZ	Chadani et al., 2021
pUC119-T7-HA-Rluc	pUC119 carrying HCV IRES-Rluc	Machida et al., 2014
pYI0237	pYES2_CrPV-EGFP_5aa-ATG-10D-Fluc	Ito et al., 2022

### Sheet: oligonucleotide
Table S3.oligonucleotides used.
oligonucleotide	sequence (5' to 3')
PM0002	GGCCTAATACGACTCACTATAGGAGAAATCATAAAAAATTTATTTGCTTTGTGAGCGG
PM0004	AGTCAGTCACGATGAATTCCCCTAGCTTGG
PM0009	GAGCTTGGACTCCTGTTGATAGATCCAGTA
PM0014	ACCTCGAGAAATCATAAA
PM0051	ACCGAGCTCGAATTCGTAATCATGGTGTAG
PM0065	GGCCCTCAGGGCCGGATCCGTATGGTGATG
PM0066	GGCCTATGCGGCCGCTAAGGGTCGACCTGC
PM0092	ATTCGAGCTCGGTACGTCGTCGTCGTCGTCGTCGTCGTCGTCGTGAGTCGACCTGCAGGC
PM0115	ATTCGAGCTCGGTAAAGAAGAAGAAGAAGAAGAAGAAGAAGAAGGAGTCGACCTGCAGGC
PM0141	CGCTATTTCTTCCAGAATTGCCATG
PM0142	CTCACTGCCCGCTTTCCAGTCGGGA
PM0189	CGCCGCCGCCGCCGCCGCCGCCGCCGCCGCCGTCGTCGTCGTCGTCGTCGTCGTCGTCGTTCG
PM0190	GCGGCGGCGGCGGCGGCGGCGGCGGCGGCGTACCGAGCTCGAATTCGTAATCATGGTG
PM0217	CGGTAAAGAAGAAGAAGAAGAAGAAGAAGAAGAAGAAGAAGAAGAAGAAGAAGAAGAAGAAGAAGGAGTC
PM0218	CTTCTTCTTCTTCTTCTTCTTCTTCTTCTTTACCGAGCTCGAATTCGTAATCATGGTG
PM0260	ATCCGGCCCTGAGGGCCGCTAGCAAAGGAGAAGAA
PM0262	GGATCCACGCGGAACCAGTTTTGCCTTATCAGCTG
PM0262	GGATCCACGCGGAACCAGTTTTGCCTTATCAGCTG
PM0292	CTGGTTCCGCGTGGATCCACGAATTCGAGCTCGGTA
PM0355	ATTCGAGCTCGGTAGAAGAAGAAGAAGAAGAAGAAGAAGAAGAATAATCGACCTGCAGGCATGCAAGC
PM0371	TACCGAGCTCGAATTCGTGGATCCACGCGGAACCAG
PM0480	GCTTGGACTCCTGTTGATGACTACAAAGACGATGA
PM0483	GCCCGCATAGTCAGGAACATCGTATGGGTATTC
PM0505	GTACCGAGCTCGGATCCACTAGTAACG
PM0511	GCGTGAATGTAAGCGTGAC
PM0517	GGCCTAATACGACTCACTATAGGGACTCTCTACTGTTTCTCC
PM0546	TTACCTGCTATGGGATCGGAATACCCATACGATGTTCC
PM0547	TGGATCCGAGCTCGGTACAACAGGAGTCCAAGCTTA
PM0548	CGATCCCATAGCAGGTAAATTTCTTAGGTTTTTCG
PM0599	CTTACCGGAGGTTATATGAGCAAAGGAGAAGAACTC
PM0664	GTTATTGCTCAGCGGTTAGACGACAGTATCGGCCTCAGGAAG
PM0791	GGCCAGTGAATCCGTAATGTCGTCGTCTCCAGTGAAGAGTTCTTCTC
PM0799	GGCCAGTGAATCCGTAATGTCGTCGTCGTCGTCGTCGTCGTCGTCGCGGACAGAAAATTTGTG
PM0872	TTCTTCTTCTACCGAGCTCGAATTCGTGGATCCACGCGG
PM0873	TTCTTCTTCTTCTTCTTCTACCGAGCTCGAATTCGTGGATCCACGCGG
PM0874	TTCTTCTTCTTCTTCTTCTTCTTCTTCTTCTACCGAGCTCGAATTCGTGGATCCACGCGG
PM0877	CTTCTTCTTCTTCTTCTTCTTCTTCTTCTTTACCGAGCTCGAATTCGTGGATCCACGCGG
PM0919	ACGACGACGACGACGACGACGACGACGACGTACCGAGCTCGAATTCGTGGATCCACGCGG
PM0920	GTCGTCGTCGTCGTCGTCGTCGTCGTCGTCTACCGAGCTCGAATTCGTGGATCCACGCGG
PM0922	GGATCCCATCACCATCACCATCACTAAGGCCTATGC
PM0961	GCATAACCACTTTAACTAATACTTTCA
PM1023	GGATCCGTGATGGTGATGGTGATGTCCTCTCATAG
PT0123	CATAGTTAATTTCTCCTCTTTAATGAATTC
PT0123	CATAGTTAATTTCTCCTCTTTAATGAATTC
PT0143	ACCATGATTACGGATTCACTGGCCGTCG
PT0795	GAATCCGTAATCATGGTGCGTTGAGGGCCAGCACG
PT0796	GAGGAGAAATTAACTATGGCTCGTACAACACCCATC
PT0910	ATTCTGGAAGAAATAGCGTGGCGGGATCGTTGTATATTTC
PT0911	TGGAAAGCGGGCAGTGAGAATTGATATTTTAAATATG
PT0912	CAGACTTACGGTTAAGCACCCCAGCCAGATGGCCTGGTGAATTCCGGGGATCCGTCGACC
PT0913	ATTTTAAAAACAGAAACATTCATATTTAAAATGTTAAATTGTGTAGGCTGGAGCTGCTTC
PT0914	CTGATTTCGTCAGACTTACGGTTAAGCAC
PT0915	CAAATGAAGCATTTTAAAAACAGAAACATTC
PT1141	TTCAACGTTGAAGCGAACTTTAAGAAAGCGAAACCA
PT1142	GTTCGCTTCAACGTTGAATTCACGCTTCATACGGTC
PT1170	AGCGGCCGCATAGGCCTTAGTGATGGTGATGGTGATGGGATCCTTTACCACGGGCTTCAA
PT1431	ATTACGGATTCACTGGCCGTCGTTTTACAAC
PT1517	GAGGAGAAATTAACTATGGAAAATAACAGCCGCACTATG
PT1518	CAACAGGAGTCCAAGCTCAAGTGCCCTTAGTCGGTAG
PT1704	CATATAACCTCCGGTAAGTGAAAAAAGCGCCGCAAATAATAAGG
PT2200	GAGGAGAAATTAACTATGGCTCAATTCGTTTATACC
PT2201	CTTAGTGATGGTGATGGTGATGGGATCCCTTCGCAATACGCTTGTACT
PT2202	GAGGAGAAATTAACTATGTCATTAATCAGTATGCATGG
PT2203	CTTAGTGATGGTGATGGTGATGGGATCCGCCACCATTTTTTAACG
PT2206	GAGGAGAAATTAACTATGTTAGTTTCCAGTAACGTC
PT2207	CTTAGTGATGGTGATGGTGATGGGATCCCTCGATCCCTTTACTACG
PT2221	TTAGCGGCCGCATAGGCCTTACTTCGCAATACGCTTG
PT2222	TTAGCGGCCGCATAGGCCTCAGCCACCATTTTTTAACGC
PT2224	TTAGCGGCCGCATAGGCCTTACTCGATCCCTTTACTACG
PT2225	AGGACATCACCATCACCATCACGGATCCATTGTTTTCTCCTCGTTAC
PT2226	CTTAGCGGCCGCATAGGCCTCAGTTGCTTTGGCCTTCC
PT2241	GACTTGCTGCTGCTCGACCAACCGACTAACCACCTCG
PT2242	GTCGAGCAGCAGCAAGTCTGAACGGCAAATCAGCG
PT2244	GTCGAGCAGCAGCAGATTCGGCCGCTGCCAGAC
PT2247	CCACGGAATACCTTCACCGCGGTCAAGTTCGAGG
PT2248	AAAGTGCTGGAAGTCAGCAACCTGCGTAAATCC
PT2249	GGTGAAGGTATTCCGTGGCCAGGGAATTACGACCAG
PT2250	GCTGACTTCCAGCACTTTGATTTTACCGGAGCGGCT
PT2251	GGTGAAGGTATTCCGTGGACCGGCAACTACAGTTCG
PT2252	GCTGACTTCCAGCACTTTCGGATTTGGCAGGCTTTC
PT2253	GGTGAAGGTATTCCGTGGCCGGGTAACTACGATGAG
PT2254	GCTGACTTCCAGCACTTTGTTACGGAACAGTTTCTTATC
PT2255	ATAGGTCACCAGCTTGCCGCGATCGAGATCAAC
PT2256	GTTTTCGAAATGGAAGACGTTTGCTACCAGGTTAACGG
PT2257	GGCAAGCTGGTGACCTATGAAGGTAACTACTCCTCC
PT2258	GTCTTCCATTTCGAAAACATCGCCCAGACGCGGTCC
PT2259	GGCAAGCTGGTGACCTATACCGGCAACTACAGTTCG
PT2260	GTCTTCCATTTCGAAAACCGGATTTGGCAGGCTTTCCGGC
PT2261	GGCAAGCTGGTGACCTATCCGGGTAACTACGATGAG
PT2262	GTCTTCCATTTCGAAAACGTTACGGAACAGTTTCTT
PT2263	GTACTCGAACATGCTTTGTTGTTCGATATG
PT2264	TTACTGAAGATGGAAAAAGTCAGCGCGGGCTATG
PT2265	CAAAGCATGTTCGAGTACGAAGGTAACTACTCCTCC
PT2266	TTTTTCCATCTTCAGTAAATCGCCCAGACGCGGTCC
PT2267	CAAAGCATGTTCGAGTACCCAGGGAATTACGACCAG
PT2268	TTTTTCCATCTTCAGTAAGATTTTACCGGAGCGGCT
PT2269	CAAAGCATGTTCGAGTACCCGGGTAACTACGATGAG
PT2270	TTTTTCCATCTTCAGTAAGTTACGGAACAGTTTCTTATC
PT2271	ATAAACGCGCAGCTCGCCGTAATCCAGATCCGCC
PT2272	GCGCTGGAAGTGGAAGGTCTGACCAAAGGGTTTGATAAC
PT2273	GGCGAGCTGCGCGTTTATGAAGGTAACTACTCCTCC
PT2274	ACCTTCCACTTCCAGCGCATCGCCCAGACGCGGTCC
PT2275	GGCGAGCTGCGCGTTTATCCAGGGAATTACGACCAG
PT2276	ACCTTCCACTTCCAGCGCGATTTTACCGGAGCGGCTGGC
PT2277	GGCGAGCTGCGCGTTTATACCGGCAACTACAGTTCG
PT2278	ACCTTCCACTTCCAGCGCCGGATTTGGCAGGCTTTC
PT2279	ATTCCGTGGGAAGGTAACCGTCAAGGTACTAAAGGC
PT2280	GTTACCTTCCCACGGAATACCTTCACCGCGGTCAAG
PT2281	GTGACCTATCCAGGGAATGGGATCAAAGCACGCCGTACCC
PT2282	ATTCCCTGGATAGGTCACCAGCTTGCCGCGATCGAG
PT2283	TTCGAGTACACCGGCAACCGTGCCAAAGCCACCAAAGC
PT2284	GTTGCCGGTGTACTCGAACATGCTTTGTTGTTCGATATG
PT2285	CGCGTTTATCCGGGTAACAGCGCCAACGCCTCGAAATC
PT2286	GTTACCCGGATAAACGCGCAGCTCGCCGTAATCCAG
PT2288	AATCTGCTGCTGCTCGACCAACCGACTAACCACCTTGACCTCGACATGCGTCAG
PT2298	TTAGCGGCCGCATAGGCCTCACGCATTCTCTTTTGGCGCT
PY0058	GTTCCTGACTATGCGGGCACAAACAAATCTAGCCTG
PY0059	CAACAGGAGTCCAAGCTTAAGATCGCTGTAGCCCT
AY0003	AAAGAGGAGAAATTAACTATGAATATCTTACATATATGTGTG
AY0004	TTAGCGGCCGCATAGGCCGATCCCTGTGAATATTACATC
KY0001	AGTTATATCGACCGTTTCGCTGCCAAAGCCACCAAAGCG
KY0002	GAAACGGTCGATATAACTTTGCAGATGCGCTACGCGTTC
KY0003	TATATCGACCGTTTCCGTTCAAAAGCCACCAAAGCGAAG
KY0004	ACGGAAACGGTCGATATAACTTTGCAGATGCGCTAC
KY0005	ATCGACCGTTTCCGTGCCGCAGCCACCAAAGCGAAGCAG
KY0006	GGCACGGAAACGGTCGATATAACTTTGCAGATGCGCTAC
KY0007	GACCGTTTCCGTGCCAAATCAACCAAAGCGAAGCAGGCCC
KY0008	TTTGGCACGGAAACGGTCGATATAACTTTGCAGATGC
KY0009	CGTTTCCGTGCCAAAGCCGCCAAAGCGAAGCAGGCCCAG
KY0010	GGCTTTGGCACGGAAACGGTCGATATAACTTTGCAG
KY0011	TTCCGTGCCAAAGCCACCGCAGCGAAGCAGGCCCAGAGC
KY0012	GGTGGCTTTGGCACGGAAACGGTCGATATAACTTTG
KY0013	CGTGCCAAAGCCACCAAATCAAAGCAGGCCCAGAGCCGC
KY0014	TTTGGTGGCTTTGGCACGGAAACGGTCGATATAACTTTG
KY0015	GCCAAAGCCACCAAAGCGGCGCAGGCCCAGAGCCGCATTAAG
KY0016	CGCTTTGGTGGCTTTGGCACGGAAACGGTCGATATAAC
KY0017	AAAGCCACCAAAGCGAAGGCGGCCCAGAGCCGCATTAAG
KY0018	CTTCGCTTTGGTGGCTTTGGCACGGAAACGGTCGATATAAC
KY0019	GCCACCAAAGCGAAGCAGTCACAGAGCCGCATTAAGATGCTCG
KY0020	CTGCTTCGCTTTGGTGGCTTTGGCACGGAAACGGTC
KY0021	ACCAAAGCGAAGCAGGCCGCGAGCCGCATTAAGATGCTCGAGCG
KY0022	GGCCTGCTTCGCTTTGGTGGCTTTGGCACGGAAACG
KY0023	AAAGCGAAGCAGGCCCAGGCCCGCATTAAGATGCTCGAGCG
KY0024	CTGGGCCTGCTTCGCTTTGGTGGCTTTGGCACGGAAAC
KY0025	GCGAAGCAGGCCCAGAGCGCCATTAAGATGCTCGAGCGTATG
KY0026	GCTCTGGGCCTGCTTCGCTTTGGTGGCTTTGGCACG
KY0027	AAGCAGGCCCAGAGCCGCGCTAAGATGCTCGAGCGTATG
KY0028	GCGGCTCTGGGCCTGCTTCGCTTTGGTGGCTTTGGC
KY0029	CAGGCCCAGAGCCGCATTGCGATGCTCGAGCGTATGGAG
KY0030	AATGCGGCTCTGGGCCTGCTTCGCTTTGGTGGCTTTG
KY0031	GCCCAGAGCCGCATTAAGGCGCTCGAGCGTATGGAGCTAATTG
KY0032	CTTAATGCGGCTCTGGGCCTGCTTCGCTTTGGTGGC
KY0033	CAGAGCCGCATTAAGATGGCCGAGCGTATGGAGCTAATTG
KY0034	CATCTTAATGCGGCTCTGGGCCTGCTTCGCTTTGGTG
KY0035	AGCCGCATTAAGATGCTCGCGCGTATGGAGCTAATTGCC
KY0036	GAGCATCTTAATGCGGCTCTGGGCCTGCTTCGCTTTG
KY0037	CGCATTAAGATGCTCGAGGCTATGGAGCTAATTGCCCCCG
KY0038	CTCGAGCATCTTAATGCGGCTCTGGGCCTGCTTCGC
KY0039	ATTAAGATGCTCGAGCGTGCGGAGCTAATTGCCCCCGCGCACGTC
KY0040	ACGCTCGAGCATCTTAATGCGGCTCTGGGCCTGCTTCG
KY0041	AAGATGCTCGAGCGTATGGCGCTAATTGCCCCCGCGCAC
KY0042	CATACGCTCGAGCATCTTAATGCGGCTCTGGGCCTG
KY0044	CTCCATACGCTCGAGCATCTTAATGCGGCTCTGGGC
KY0045	CTCGAGCGTATGGAGCTAGCTGCCCCCGCGCACGTCGACAACC
KY0046	TAGCTCCATACGCTCGAGCATCTTAATGCGGCTCTG
KY0047	GAGCGTATGGAGCTAATTTCACCCGCGCACGTCGACAAC
KY0048	AATTAGCTCCATACGCTCGAGCATCTTAATGCGGCTCTG
KY0049	CGTATGGAGCTAATTGCCGCCGCGCACGTCGACAACCCG
KY0050	GGCAATTAGCTCCATACGCTCGAGCATCTTAATGCG
KY0051	ATGGAGCTAATTGCCCCCTCACACGTCGACAACCCGTTCC
KY0052	GGGGGCAATTAGCTCCATACGCTCGAGCATCTTAATG
KY0053	GAGCTAATTGCCCCCGCGGCCGTCGACAACCCGTTCCGCTTTAGCTTC
KY0054	CGCGGGGGCAATTAGCTCCATACGCTCGAGCATCTTAATG
KY0055	CTAATTGCCCCCGCGCACGCCGACAACCCGTTCCGCTTTAGC
KY0056	GTGCGCGGGGGCAATTAGCTCCATACGCTCGAGCATC
KY0057	ATTGCCCCCGCGCACGTCGCCAACCCGTTCCGCTTTAGC
KY0058	GACGTGCGCGGGGGCAATTAGCTCCATACGCTCGAGCATC
KY0060	GTCGACGTGCGCGGGGGCAATTAGCTCCATACGCTC
KY0061	AAGATGCTCGAGCGTATGGAGGCAATTGCCCCCGCGCACGTCGACA
KY0062	GCCCCCGCGCACGTCGACGCCCCGTTCCGCTTTAGCTTC

### Sheet: PCR
Table S4. PCR scheme to preprare the template DNA for in vitro translation.
Figure	template DNA	primer_1	primer_2
Fig. 1B, C	pCA24N-secM	PM0002	PM0004
Fig. 1D	pCA24N-secM	PM0002	PM0004
Fig. 1E	pCA24N-secM	PM0002	PM0004
Fig. 1H, I, J	pCA24N-secM	PM0002	PM0004
Fig. 2A, B	pCY1537	PM0002	PM0004
Fig. 2C, D	pCY3542	PM0517	PM0664
Fig. 2E	pCY1537	PM0002	PM0004
	pCY3542	PM0517	PM0664
Fig. 3A, B	pCY1540	PM0002	PM0004
Fig. 3C, D	pCY1062	PM0002	PM0004
Fig. S1B, C	pCY1061	PM0002	PM0004
Fig. S1D	pCA24N-secM	PM0002	PM0004
Fig. S1E, F	pCA24N-tnaC	PM0002	PM0004
	pCY3151	PM0002	PM0004
Fig. S2A, B	pCY2000	PM0002	PM0004
Fig. S2C, D	pCY2168	PM0961	PM0511
Fig. S2E, F	pCY3540	PM0517	PM0664
Fig. S2G	pCY3268	PM0517	PM0664
	pCY3276	PM0517	PM0664
Fig. S3A, B	pCY1541	PM0002	PM0004
Fig. S3C	pCY1062	PM0002	PM0004
	pCY1540	PM0002	PM0004
Fig. S3D	pCY1062	PM0002	PM0004
	pCY1537	PM0002	PM0004
	pCY1540	PM0002	PM0004
